# Identification of beneficial and detrimental bacteria that impact sorghum responses to drought using multi-scale and multi-system microbiome comparisons

**DOI:** 10.1101/2021.04.13.437608

**Authors:** Mingsheng Qi, Jeffrey C. Berry, Kira Veley, Lily O’Connor, Omri M. Finkel, Isai Salas-González, Molly Kuhs, Julietta Jupe, Emily Holcomb, Tijana Glavina del Rio, Cody Creech, Peng Liu, Susannah Tringe, Jeffery L. Dangl, Daniel Schachtman, Rebecca S. Bart

**Affiliations:** Donald Danforth Plant Science Center, St. Louis, MO, USA; Department of Biology, University of North Carolina at Chapel Hill, Chapel Hill, NC, USA; Howard Hughes Medical Institute, University of North Carolina at Chapel Hill, Chapel Hill, NC, USA; Department of Plant and Environmental Sciences, Institute of Life Science, The Hebrew University of Jerusalem, Jerusalem, Israel; Curriculum in Bioinformatics and Computational Biology, University of North Carolina at Chapel Hill, Chapel Hill, NC, USA; DOE Joint Genome Institute, Lawrence Berkeley National Laboratory, Berkeley, CA, USA; Environmental Genomics and Systems Biology Division, Lawrence Berkeley National Laboratory, Berkeley, CA, USA; Department of Agronomy and Horticulture, University of Nebraska-Lincoln, Scottsbluff, NE, USA; Department of Statistics, Iowa State University, Ames, IA, USA; Carolina Center for Genome Sciences, University of North Carolina at Chapel Hill, Chapel Hill, NC, USA; Curriculum in Genetics and Molecular Biology, University of North Carolina at Chapel Hill, Chapel Hill, NC, USA; Department of Microbiology and Immunology, University of North Carolina at Chapel Hill, Chapel Hill, NC, USA; Center for Plant Science Innovation, University of Nebraska – Lincoln, Lincoln, NE, USA

**Keywords:** Root microbiome, sorghum, drought stress, *Variovorax*, *Arthrobacter*

## Abstract

**Background:** Drought is a major abiotic stress that limits agricultural productivity. Previous field-level experiments have demonstrated that drought decreases microbiome diversity in the root and rhizosphere and may lead to enrichment of specific groups of microbes, such as *Actinobacteria*. How these changes ultimately affect plant health is not well understood. In parallel, model systems have been used to tease apart the specific interactions between plants and single, or small groups of microbes. However, translating this work into crop species and achieving increased crop yields within noisy field settings remains a challenge. Thus, the next scientific leap forward in microbiome research must cross the great lab-to-field divide. Toward this end, we combined reductionist, transitional and ecological approaches, applied to the staple cereal crop sorghum to identify key beneficial and detrimental, root associated microbes that robustly affect drought stressed plant phenotypes.

**Results:** Fifty-three bacterial strains, originally characterized for association with *Arabidopsis*, were applied to sorghum seeds and their effect on root growth was monitored for seven days. Two *Arthrobacter* strains, members of the *Actinobacteria* phylum, caused root growth inhibition (RGI) in *Arabidopsis* and sorghum. In the context of synthetic communities, strains of *Variovorax* were able to protect both *Arabidopsis* and sorghum from the RGI caused by *Arthrobacter*. As a transitional system, we tested the synthetic communities through a 24-day high-throughput sorghum phenotyping assay and found that during drought stress, plants colonized by *Arthrobacter* were significantly smaller and had reduced leaf water content as compared to control plants. However, plants colonized by both *Arthrobacter* and *Variovorax* performed as well or better than control plants. In parallel, we performed a field trial wherein sorghum was evaluated across well-watered and drought conditions. Drought responsive microbes were identified, including an enrichment in *Actinobacteria*, consistent with previous findings. By incorporating data on soil properties into the microbiome analysis, we accounted for experimental noise with a newly developed method and were then able to observe that the abundance of *Arthrobacter* strains negatively correlated with plant growth. Having validated this approach, we cross-referenced datasets from the high-throughput phenotyping and field experiments and report a list of high confidence bacterial taxa that positively associated with plant growth under drought stress.

**Conclusions:** A three-tiered experimental system connected reductionist and ecological approaches and identified beneficial and deleterious bacterial strains for sorghum under drought stress.
