## Supplementary material for "Identification of beneficial and detrimental bacteria that impact sorghum responses to drought using multi-scale and multi-system microbiome comparisons": Table S1

Fig 1b X axis number	Strain Name	SynCom	At RGI	sorghum RGI	Dangl Lab Code	Bart Lab Code
1	Variovorax paradoxus CL14	A, B+V	-	-	CL14	BLO365
2	Pseudomonas umsongensis UNC430CL58Col	A	+	-	CL58	BLO367
3	Burkholderia CL11	A	-	-	CL11	BLO364
4	Acinetobacter sp. UNC434CL69Tsu2S25	A	+	-	CL69	BLO368
5	Ralstonia sp. UNC404CL21Col	A	-	-	CL21	BLO366
6	Pseudomonas sp. 48MFCvi1.1	A	+	-	MF48	BLO376
7	Pseudomonas sp. 397MF	A	-	-	MF397	BLO387
8	Variovorax paradoxus 4MFCol3.1	A, B+V	-	-	MF4	BLO371
9	Pseudomonas sp. KD5	A	+	-	MF50	BLO377
10	Pseudomonas sp. 113MF	A	+	-	MF113	BLO379
11	Burkholderia bryophila 376MFSha3.1	A	+	-	MF376	BLO386
12	Chryseobacterium sp. 312AMFChir4.1	A	-	-	MF312A	BLO383
13	Acinetobacter sp. UNC436CL71CviS28	A	-	-	CL71	BLO369
14	Pseudomonas brassicacearum 51MFCVI2.1	A	+	-	MF51	BLO378
15	Nocardioides sp. UNC345MFTsu5.1	A	-	-	MF345	BLO384
16	Pseudomonas sp. 35MFCvi1.1	A	-	-	MF35	BLO372
17	Rhodococcus sp. UNC363MFTsu5.1	B, B+V	-	-	MF363	BLO417
18	Methylobacterium sp. UNCCL125	B, B+V	-	-	CL125	BLO392
19	Pseudomonas mandelii 36MFCvi1.1	A	+	-	MF36	BLO373
20	Bosea sp. UNC402CLCol	B, B+V	-	-	CL19	BLO390
21	Variovorax paradoxus 369MFTsu5.1	A, B+V	-	-	MF369	BLO385
22	Variovorax sp. 278MFTsu5.1	A, B+V	-	-	MF278	BLO381
23	Pseudomonas sp. BZ64	A	+	-	MF3	BLO370
24	Mycobacterium mucogenicum 261Sha1.1M5	B, B+V	-	-	MF261	BLO412
	No bacterial treatment	NA	NA	NA	NA	Control
25	Variovorax paradoxus 295MFChir4.1	A, B+V	-	-	MF295	BLO382
26	Variovorax sp. 160MFSha2.1	A, B+V	-	-	MF160	BLO380
27	Phyllobacterium sp. CL33Tsu	B, B+V	-	-	CL33	BLO391
28	Ochrobactrum sp. UNC390CL2Tsu3S39	B, B+V	-	-	CL2	BLO389
29	Arthrobacter sp. 161MFSha2.1	B, B+V	+	-	MF161	BLO408
30	Flavobacterium sp. 40S8	A	-	-	MF40	BLO374
31	Mycobacterium sp. UNC267MFSha1.1M11	B, B+V	-	-	MF267	BLO396
32	Mycobacterium sp. UNC280MFTsu5.1	B, B+V	-	-	MF280	BLO397
33	Microbacterium sp. UNCCL10	B, B+V	-	-	CL10	BLO399
34	Arthrobacter sp. 162MFSha1.1	B, B+V	-	-	MF162	BLO409
35	Caulobacter sp. UNC279MFTsu5.1	B, B+V	-	-	MF279	BLO414
36	Agrobacterium sp. 33MFTa1.1	B, B+V	-	-	MF33	BLO393
37	Methylobacterium sp. 174MFSha1.1	B, B+V	-	-	MF174	BLO394
38	Rhodococcus sp. UNC23MFCrub1.1	B, B+V	+	-	MF23	BLO405
39	Agrobacterium sp. 224MFTsu3.1	B, B+V	+	-	MF224	BLO395
40	Terracoccus sp. 273MFTsu3.1	B, B+V	-	-	MF273	BLO413
41	Stenotrophomonas sp. 92MFCol6.1	B, B+V	-	-	MF92	BLO406
42	Arthrobacter sp. 135MFCol5.1	B, B+V	-	-	MF135	BLO407
43	Sphingomonas sp. UNC305MFCol5.2	B, B+V	-	-	MF305	BLO398
44	Curtobacterium sp. UNCCL17	B, B+V	-	-	CL17	BLO400
45	Pseudomonas sp. 45MFCol3.1	A	-	+	MF45	BLO375
46	Nocardia sp. 348MFTsu5.1	B, B+V	-	+	MF348	BLO416
47	Arthrobacter sp. UNCCL28	B, B+V	+	+	CL28	BLO402
48	Rhodococcus sp. 164Chir2E	B, B+V	-	+	MF164	BLO410
49	Microbacterium sp. 11MF	B, B+V	-	+	MF11	BLO404
50	Curtobacterium sp. UNCCL20	B, B+V	-	+	CL20	BLO401
51	Arthrobacter nicotinovorans 231Sha2.1M6	B, B+V	+	+	MF231	BLO411
52	Curtobacterium sp. 314Chir4.1	B, B+V	-	+	MF314	BLO415
53	Leifsonia sp. CL147	B, B+V	-	+	CL147	BLO403
