## Supplementary material for "Identification of beneficial and detrimental bacteria that impact sorghum responses to drought using multi-scale and multi-system microbiome comparisons": Table S3

OTU	superkingdom_blast	Phylum_s	Phylum_r	phylum_blast	Class_s	Class_r	class_blast	Order_s	Order_r	order_blast	Family_s	Family_r	family_blast	Genus_s	Genus_r	genus_blast	species_blast	Perc.Ident	SubjectID	Alignment.Length
OTU10178	Bacteria	Actinobacteriota	Actinobacteria	Actinobacteria	Thermoleophilia		Thermoleophilia	Gaiellales		Solirubrobacterales	uncultured		Conexibacteraceae			Conexibacter	Conexibacter woesei	90.426	NR_074830.1	376
OTU105770	Bacteria	Firmicutes	Firmicutes	Firmicutes	Bacilli	Bacilli	Bacilli	Bacillales	Bacillales	Bacillales	Bacillaceae	Bacillaceae_1	Bacillaceae	Bacillus	Bacillus	Bacillus	Bacillus cucumis	99.465	NR_148626.1	374
OTU11057	Bacteria	Proteobacteria	Proteobacteria	Proteobacteria	Gammaproteobacteria	Betaproteobacteria	Betaproteobacteria	Burkholderiales		Nitrosomonadales	Nitrosomonadaceae		Methylophilaceae	MND1		Novimethylophilus	Novimethylophilus kurashikiensis	90.4	NR_159097.1	375
OTU113821	Bacteria	Actinobacteriota	Actinobacteria	Actinobacteria	Actinobacteria	Actinobacteria	Actinobacteria	Propionibacteriales	Actinomycetales	Propionibacteriales	Nocardioidaceae	Nocardioidaceae	Nocardioidaceae	Nocardioides	Nocardioides	Nocardioides	Nocardioides caeni	99.191	NR_104526.1	371
OTU11700	Bacteria	Actinobacteriota	Actinobacteria	Actinobacteria	Acidimicrobiia	Actinobacteria	Acidimicrobiia	Microtrichales		Acidimicrobiales	uncultured		Iamiaceae			Aquihabitans	Aquihabitans daechungensis	93.883	NR_132289.1	376
OTU12311	Bacteria	Actinobacteriota	Actinobacteria	Actinobacteria	Thermoleophilia	Actinobacteria	Thermoleophilia	Solirubrobacterales		Solirubrobacterales	6714		Solirubrobacteraceae			Solirubrobacter	Solirubrobacter taibaiensis	92.246	NR_134176.1	374
OTU123335	Bacteria	Proteobacteria	Proteobacteria	Proteobacteria	Gammaproteobacteria	Betaproteobacteria	Betaproteobacteria	Burkholderiales	Burkholderiales	Burkholderiales	Oxalobacteraceae	Oxalobacteraceae	Oxalobacteraceae	Massilia	Massilia	Massilia	Massilia agilis	97.581	NR_157770.1	372
OTU12384	Bacteria	Sumerlaeota	BRC1	Acidobacteria	Sumerlaeia	BRC1_genera_incertae_sedis	Vicinamibacteria	Sumerlaeales		NA	Sumerlaeaceae		Vicinamibacteraceae	Sumerlaea		Vicinamibacter	Vicinamibacter silvestris	83.777	NR_151905.1	376
OTU12407	Bacteria	Chloroflexi		Firmicutes	Anaerolineae		Bacilli	SBR1031		Bacillales	A4b		Bacillaceae			Paucisalibacillus	Paucisalibacillus globulus	80.108	NR_042445.1	372
OTU128561	Bacteria	Proteobacteria	Proteobacteria	Proteobacteria		Betaproteobacteria	Betaproteobacteria		Burkholderiales	Burkholderiales		Comamonadaceae	Comamonadaceae			Ramlibacter	Ramlibacter rhizophilus	98.925	NR_158124.1	372
OTU12863	Bacteria	Proteobacteria	Proteobacteria	Proteobacteria	Alphaproteobacteria	Alphaproteobacteria	Alphaproteobacteria	Rhizobiales	Rhizobiales	Rhizobiales	Xanthobacteraceae		Hyphomicrobiaceae	uncultured		Rhodoplanes	Rhodoplanes roseus	96.524	NR_029126.1	374
OTU128908	Bacteria	Proteobacteria	Proteobacteria	Proteobacteria	Gammaproteobacteria	Betaproteobacteria	Betaproteobacteria	Burkholderiales	Burkholderiales	Burkholderiales	Oxalobacteraceae	Oxalobacteraceae	Oxalobacteraceae	Massilia	Massilia	Massilia	Massilia kyonggiensis	99.462	NR_126273.1	372
OTU135009	Bacteria	Actinobacteriota	Actinobacteria	Actinobacteria	Actinobacteria	Actinobacteria	Actinobacteria	Micrococcales	Actinomycetales	Micrococcales	Microbacteriaceae	Microbacteriaceae	Microbacteriaceae	Microbacterium	Microbacterium	Microbacterium	Microbacterium azadirachtae	99.73	NR_116502.1	371
OTU13603	Bacteria	Patescibacteria		Proteobacteria	Parcubacteria		Gammaproteobacteria	GWA23813b		Xanthomonadales			Xanthomonadaceae			Chujaibacter	Chujaibacter soli	78.763	NR_145539.1	372
OTU142147	Bacteria	Myxococcota	Proteobacteria	Proteobacteria	Polyangia		Deltaproteobacteria	Polyangiales		Myxococcales	BIrii41		Polyangiaceae			Racemicystis	Racemicystis persica	92.267	NR_156102.1	375
OTU14849	Bacteria	Proteobacteria	Proteobacteria	Proteobacteria	Alphaproteobacteria	Alphaproteobacteria	Alphaproteobacteria	Acetobacterales	Rhodospirillales	Rhodospirillales	Acetobacteraceae	Acetobacteraceae	Acetobacteraceae			Acidisoma	Acidisoma tundrae	94.415	NR_042705.1	376
OTU148692	Bacteria	Proteobacteria	Proteobacteria	Proteobacteria	Gammaproteobacteria	Betaproteobacteria	Betaproteobacteria	Burkholderiales		Burkholderiales	Comamonadaceae		NA			Rhizobacter	Rhizobacter gummiphilus	98.656	NR_132677.1	372
OTU149710	Bacteria	Proteobacteria	Proteobacteria	Proteobacteria	Alphaproteobacteria	Alphaproteobacteria	Alphaproteobacteria	Rhizobiales	Rhizobiales	Rhizobiales	Rhizobiaceae	Phyllobacteriaceae	Phyllobacteriaceae	Mesorhizobium		Mesorhizobium	Mesorhizobium waimense	97.581	NR_137372.1	372
OTU149860	Bacteria	Proteobacteria	Proteobacteria	Proteobacteria	Alphaproteobacteria	Alphaproteobacteria	Alphaproteobacteria	Sphingomonadales	Sphingomonadales	Sphingomonadales	Sphingomonadaceae	Sphingomonadaceae	Sphingomonadaceae	Sphingobium	Sphingobium	Sphingobium	Sphingobium chungbukense	99.732	NR_114526.1	373
OTU150236	Bacteria	Proteobacteria	Proteobacteria	Proteobacteria	Gammaproteobacteria	Gammaproteobacteria	Gammaproteobacteria	Diplorickettsiales		Legionellales	Diplorickettsiaceae		Coxiellaceae	uncultured		Coxiella	Coxiella cheraxi	88.235	NR_116014.1	374
OTU1523	Bacteria	Cyanobacteria		Proteobacteria	Sericytochromatia		Deltaproteobacteria			Desulfuromonadales			Desulfuromonadaceae			Pelobacter	Pelobacter carbinolicus	86.29	NR_075013.1	372
OTU15331	Bacteria	Planctomycetota	Planctomycetes	Planctomycetes	Planctomycetes	Planctomycetia	Planctomycetia	Gemmatales	Planctomycetales	Planctomycetales	Gemmataceae	Planctomycetaceae	Gemmataceae	Fimbriiglobus		Fimbriiglobus	Fimbriiglobus ruber	94.37	NR_148575.1	373
OTU15629	Bacteria	Planctomycetota	Planctomycetes	Planctomycetes	Planctomycetes	Planctomycetia	Planctomycetia	Isosphaerales	Planctomycetales	Planctomycetales	Isosphaeraceae	Planctomycetaceae	Isosphaeraceae	Paludisphaera		Paludisphaera	Paludisphaera borealis	94.4	NR_148747.1	375
OTU15810	Bacteria	Myxococcota	Proteobacteria	Proteobacteria	Polyangia	Deltaproteobacteria	Deltaproteobacteria		Myxococcales	Myxococcales			Kofleriaceae			Haliangium	Haliangium ochraceum	91.711	NR_074917.1	374
OTU158422	Bacteria	Proteobacteria	Proteobacteria	Proteobacteria	Gammaproteobacteria	Betaproteobacteria	Betaproteobacteria	Burkholderiales	Burkholderiales	Burkholderiales	Oxalobacteraceae	Oxalobacteraceae	Oxalobacteraceae	Massilia	Massilia	Massilia	Massilia tieshanensis	99.731	NR_117795.1	372
OTU158461	Bacteria	Proteobacteria	Proteobacteria	Proteobacteria	Alphaproteobacteria	Alphaproteobacteria	Alphaproteobacteria	Sphingomonadales	Sphingomonadales	Sphingomonadales	Sphingomonadaceae	Sphingomonadaceae	Sphingomonadaceae	Sphingomonas	Sphingomonas	Sphingomonas	Sphingomonas pituitosa	100	NR_114119.1	372
OTU1636	Bacteria	Bdellovibrionota		Proteobacteria	Oligoflexia		Alphaproteobacteria	03196G20		Rhizobiales			Phyllobacteriaceae			Corticibacterium	Corticibacterium populi	83.827	NR_149785.1	371
OTU1664	Bacteria	Bacteroidota	Bacteroidetes	Bacteroidetes	Bacteroidia	Sphingobacteriia	Chitinophagia	Chitinophagales	Sphingobacteriales	Chitinophagales	Chitinophagaceae	Chitinophagaceae	Chitinophagaceae	Edaphobaculum		Edaphobaculum	Edaphobaculum flavum	96.185	NR_159123.1	367
OTU166787	Bacteria	Proteobacteria	Proteobacteria	Proteobacteria	Gammaproteobacteria	Betaproteobacteria	Betaproteobacteria	Burkholderiales	Burkholderiales	Burkholderiales	Oxalobacteraceae	Oxalobacteraceae	Oxalobacteraceae	Massilia	Massilia	Massilia	Massilia niastensis	99.731	NR_044570.1	372
OTU167140	Bacteria	Actinobacteriota	Actinobacteria	Actinobacteria	Actinobacteria	Actinobacteria	Actinobacteria	Propionibacteriales	Actinomycetales	Propionibacteriales	Nocardioidaceae	Nocardioidaceae	Nocardioidaceae	Nocardioides	Nocardioides	Nocardioides	Nocardioides cavernae	96.496	NR_156135.1	371
OTU167626	Bacteria	Proteobacteria	Proteobacteria	Proteobacteria	Alphaproteobacteria	Alphaproteobacteria	Alphaproteobacteria	Rhizobiales	Rhizobiales	Rhizobiales	Rhizobiaceae	Rhizobiaceae	Rhizobiaceae			Shinella	Shinella daejeonensis	97.043	NR_108542.1	372
OTU168395	Bacteria	Proteobacteria	Proteobacteria	Proteobacteria	Gammaproteobacteria	Gammaproteobacteria	Gammaproteobacteria	R7C24		NA			NA			Acidibacter	Acidibacter ferrireducens	93.333	NR_126260.1	375
OTU168446	Bacteria	Bdellovibrionota	Proteobacteria	Proteobacteria	Bdellovibrionia	Deltaproteobacteria	Oligoflexia	Bdellovibrionales	Bdellovibrionales	Bdellovibrionales	Bdellovibrionaceae	Bdellovibrionaceae	Bdellovibrionaceae	Bdellovibrio		Bdellovibrio	Bdellovibrio bacteriovorus	91.979	NR_027553.1	374
OTU17412	Bacteria	Actinobacteriota	Actinobacteria	Actinobacteria	Acidimicrobiia	Actinobacteria	Acidimicrobiia	uncultured		Acidimicrobiales			Acidimicrobiaceae			Aciditerrimonas	Aciditerrimonas ferrireducens	92.278	NR_112972.1	259
OTU179217	Bacteria	Proteobacteria	Proteobacteria	Proteobacteria	Alphaproteobacteria	Alphaproteobacteria	Alphaproteobacteria	Rhizobiales	Rhizobiales	Rhizobiales	Rhizobiaceae	Rhizobiaceae	Rhizobiaceae	AllorhizobiumNeorhizobiumPararhizobiumRhizobium	Rhizobium	Rhizobium	Rhizobium etli	99.462	NR_074499.2	372
OTU179283	Bacteria	Bacteroidota	Bacteroidetes	Bacteroidetes	Bacteroidia	Cytophagia	Cytophagia	Cytophagales	Cytophagales	Cytophagales	Spirosomaceae	Cytophagaceae	Cytophagaceae	Dyadobacter	Dyadobacter	Dyadobacter	Dyadobacter fermentans	98.324	NR_074368.1	358
OTU180432	Bacteria	Myxococcota	Proteobacteria	Proteobacteria	Polyangia	Deltaproteobacteria	Deltaproteobacteria	Haliangiales	Myxococcales	Myxococcales	Haliangiaceae		Kofleriaceae	Haliangium		Haliangium	Haliangium ochraceum	91.153	NR_074917.1	373
OTU18549	Bacteria	Acidobacteriota	Acidobacteria	Acidobacteria	Acidobacteriae	Acidobacteria_Gp3	Acidobacteriia	Bryobacterales	Gp3	Bryobacterales	Bryobacteraceae		Bryobacteraceae	Bryobacter		Bryobacter	Bryobacter aggregatus	92.473	NR_114981.1	372
OTU193281	Bacteria	Proteobacteria	Proteobacteria	Proteobacteria	Alphaproteobacteria	Alphaproteobacteria	Alphaproteobacteria	Rhizobiales	Rhizobiales	Rhizobiales	Xanthobacteraceae	Bradyrhizobiaceae	Bradyrhizobiaceae	Bradyrhizobium	Bradyrhizobium	Bradyrhizobium	Bradyrhizobium cajani	99.731	NR_157657.1	372
OTU193515	Bacteria	Proteobacteria	Proteobacteria	Proteobacteria	Alphaproteobacteria	Alphaproteobacteria	Alphaproteobacteria	Rhizobiales	Rhizobiales	Rhizobiales	Devosiaceae	Hyphomicrobiaceae	Hyphomicrobiaceae	Devosia	Devosia	Devosia	Devosia humi	98.925	NR_147759.1	372
OTU193881	Bacteria	Bdellovibrionota		Proteobacteria	Oligoflexia		Alphaproteobacteria	03196G20		Rhizobiales			Aurantimonadaceae			Aurantimonas	Aurantimonas aggregata	83.514	NR_159240.1	370
OTU2005	Bacteria	Proteobacteria	Proteobacteria	Proteobacteria	Alphaproteobacteria	Alphaproteobacteria	Alphaproteobacteria	Rhizobiales	Rhizobiales	Rhizobiales	Rhizobiales		NA			Nordella	Nordella oligomobilis	96.899	NR_114615.1	258
OTU2013	Bacteria	Bdellovibrionota		Proteobacteria	Oligoflexia		Deltaproteobacteria	03196G20		Desulfuromonadales			Desulfuromonadaceae			Pelobacter	Pelobacter propionicus	83.113	NR_074975.1	379
OTU20600	Bacteria	Bacteroidota	Bacteroidetes	Bacteroidetes	Bacteroidia	Sphingobacteriia	Chitinophagia	Chitinophagales	Sphingobacteriales	Chitinophagales	Chitinophagaceae	Chitinophagaceae	Chitinophagaceae	Chitinophaga	Chitinophaga	Chitinophaga	Chitinophaga humicola	100	NR_159887.1	370
OTU2066	Bacteria	Bacteroidota	Bacteroidetes	Bacteroidetes	Bacteroidia	Flavobacteriia	Flavobacteriia	Flavobacteriales	Flavobacteriales	Flavobacteriales	Flavobacteriaceae	Flavobacteriaceae	Flavobacteriaceae	Flavobacterium	Flavobacterium	Flavobacterium	Flavobacterium nitrogenifigens	95.38	NR_137214.1	368
OTU210971	Bacteria	Actinobacteriota	Actinobacteria	Actinobacteria	Actinobacteria	Actinobacteria	Actinobacteria	Propionibacteriales	Actinomycetales	Propionibacteriales	Nocardioidaceae	Nocardioidaceae	Nocardioidaceae	Kribbella	Kribbella	Kribbella	Kribbella podocarpi	99.467	NR_159091.1	375
OTU2172	Bacteria	Proteobacteria	Proteobacteria	Proteobacteria	Alphaproteobacteria	Alphaproteobacteria	Alphaproteobacteria	Rhizobiales	Rhizobiales	Rhizobiales	Xanthobacteraceae	Bradyrhizobiaceae	Bradyrhizobiaceae		Rhodopseudomonas	Rhodopseudomonas	Rhodopseudomonas harwoodiae	100	NR_108486.1	372
OTU23015	Bacteria	Planctomycetota	Planctomycetes	Planctomycetes	Planctomycetes	Planctomycetia	Planctomycetia	Isosphaerales	Planctomycetales	Planctomycetales	Isosphaeraceae	Planctomycetaceae	Isosphaeraceae	Singulisphaera	Singulisphaera	Singulisphaera	Singulisphaera rosea	95.467	NR_116969.1	375
OTU230856	Bacteria	Proteobacteria	Proteobacteria	Proteobacteria	Alphaproteobacteria	Alphaproteobacteria	Alphaproteobacteria	Rhizobiales	Rhizobiales	Rhizobiales	Rhizobiaceae	Phyllobacteriaceae	Phyllobacteriaceae	Mesorhizobium	Mesorhizobium	Mesorhizobium	Mesorhizobium waimense	100	NR_137372.1	371
OTU232173	Bacteria	Actinobacteriota	Actinobacteria	Actinobacteria	Actinobacteria	Actinobacteria	Actinobacteria	Streptomycetales	Actinomycetales	Streptomycetales	Streptomycetaceae	Streptomycetaceae	Streptomycetaceae	Streptomyces	Streptomyces	Streptomyces	Streptomyces jeddahensis	98.667	NR_156945.1	375
OTU24422	Bacteria	Proteobacteria	Proteobacteria	Proteobacteria	Gammaproteobacteria	Betaproteobacteria	Betaproteobacteria	Burkholderiales		Burkholderiales	Comamonadaceae		NA			Rhizobacter	Rhizobacter gummiphilus	98.098	NR_132677.1	368
OTU2507	Bacteria	Proteobacteria	Proteobacteria	Proteobacteria	Alphaproteobacteria	Alphaproteobacteria	Alphaproteobacteria	Rhizobiales	Rhizobiales	Rhizobiales	Xanthobacteraceae	Bradyrhizobiaceae	Bradyrhizobiaceae	Afipia		NA	Pseudomonas carboxydohydrogena	100	NR_024703.1	372
OTU258308	Bacteria	Bacteroidota	Bacteroidetes	Bacteroidetes	Bacteroidia	Sphingobacteriia	Chitinophagia	Chitinophagales	Sphingobacteriales	Chitinophagales	Chitinophagaceae	Chitinophagaceae	Chitinophagaceae	uncultured		Flaviaesturariibacter	Flaviaesturariibacter luteus	96.774	NR_156966.1	372
OTU2591	Bacteria	Proteobacteria	Proteobacteria	Proteobacteria	Alphaproteobacteria	Alphaproteobacteria	Alphaproteobacteria	Caulobacterales	Caulobacterales	Caulobacterales	Caulobacteraceae	Caulobacteraceae	Caulobacteraceae		Phenylobacterium	Phenylobacterium	Phenylobacterium zucineum	97.043	NR_074119.1	372
OTU260942	Bacteria	Proteobacteria	Proteobacteria	Proteobacteria	Gammaproteobacteria	Betaproteobacteria	Betaproteobacteria	Burkholderiales		Burkholderiales	SCI84		Burkholderiaceae			Burkholderia	Burkholderia pseudomultivorans	93.548	NR_117661.1	372
OTU27350	Bacteria	Proteobacteria	Proteobacteria	Proteobacteria	Gammaproteobacteria	Betaproteobacteria	Betaproteobacteria	Burkholderiales	Burkholderiales	Burkholderiales	Comamonadaceae	Comamonadaceae	Comamonadaceae	Ramlibacter		Ramlibacter	Ramlibacter monticola	99.194	NR_159166.1	372
OTU2767	Bacteria	Verrucomicrobiota	Verrucomicrobia	Verrucomicrobia	Verrucomicrobiae	Subdivision3	Verrucomicrobiae	Pedosphaerales		Verrucomicrobiales	Pedosphaeraceae		Verrucomicrobiaceae	Ellin517		Brevifollis	Brevifollis gellanilyticus	83.957	NR_113149.1	374
OTU29060	Bacteria	Bdellovibrionota		Proteobacteria	Oligoflexia		Deltaproteobacteria	03196G20		Desulfuromonadales			Desulfuromonadaceae			Desulfuromonas	Desulfuromonas acetexigens	81.579	NR_044770.1	380
OTU30171	Bacteria	Bacteroidota	Bacteroidetes	Bacteroidetes	Bacteroidia	Sphingobacteriia	Chitinophagia	Chitinophagales	Sphingobacteriales	Chitinophagales	Chitinophagaceae	Chitinophagaceae	Chitinophagaceae	Niastella	Niastella	Niastella	Niastella gongjuensis	99.189	NR_137250.1	370
OTU3408	Bacteria	Actinobacteriota	Actinobacteria	Actinobacteria	Acidimicrobiia	Actinobacteria	Acidimicrobiia	Microtrichales		Acidimicrobiales	Ilumatobacteraceae		Ilumatobacteraceae	uncultured		Ilumatobacter	Ilumatobacter fluminis	94.149	NR_041633.1	376
OTU3475	NA			NA			NA			NA			NA			NA	NA	NA	NA	NA
OTU35745	Bacteria			Proteobacteria			Alphaproteobacteria			Rhizobiales			Rhodobiaceae			Amorphus	Amorphus coralli	82.143	NR_043544.1	252
OTU3630	Bacteria	Proteobacteria	Proteobacteria	Proteobacteria	Gammaproteobacteria	Betaproteobacteria	Betaproteobacteria	Burkholderiales	Burkholderiales	Burkholderiales	Oxalobacteraceae	Oxalobacteraceae	Oxalobacteraceae	Massilia	Massilia	Massilia	Massilia agilis	99.729	NR_157770.1	369
OTU3633	Bacteria	Actinobacteriota	Actinobacteria	Actinobacteria	Actinobacteria	Actinobacteria	Actinobacteria	Micrococcales	Actinomycetales	Micrococcales	Microbacteriaceae	Microbacteriaceae	Microbacteriaceae	Microbacterium	Microbacterium	Microbacterium	Microbacterium azadirachtae	100	NR_116502.1	375
OTU3714	Bacteria	Bacteroidota	Bacteroidetes	Bacteroidetes	Bacteroidia	Flavobacteriia	Flavobacteriia	Flavobacteriales	Flavobacteriales	Flavobacteriales	Flavobacteriaceae	Flavobacteriaceae	Flavobacteriaceae	Flavobacterium	Flavobacterium	Flavobacterium	Flavobacterium johnsoniae	99.728	NR_074455.1	368
OTU40464	Bacteria	Verrucomicrobiota	Verrucomicrobia	Verrucomicrobia	Verrucomicrobiae	Spartobacteria	Spartobacteria	Chthoniobacterales	Spartobacteria_genera_incertae_sedis	Chthoniobacterales	Chthoniobacteraceae		Chthoniobacteraceae	Chthoniobacter		Chthoniobacter	Chthoniobacter flavus	94.92	NR_115225.1	374
OTU4114	Bacteria	Proteobacteria	Proteobacteria	Proteobacteria	Gammaproteobacteria	Gammaproteobacteria	Gammaproteobacteria	Xanthomonadales	Xanthomonadales	Xanthomonadales	Rhodanobacteraceae	Xanthomonadaceae	Rhodanobacteraceae	Dokdonella	Dokdonella	Dokdonella	Dokdonella fugitiva	97.326	NR_042397.1	374
OTU41701	NA	Proteobacteria	Proteobacteria	NA	Gammaproteobacteria	Betaproteobacteria	NA	Burkholderiales	Burkholderiales	NA	Oxalobacteraceae	Oxalobacteraceae	NA			NA	NA	99.462	NR_163661.1	372
OTU43863	Bacteria	Proteobacteria	Proteobacteria	Proteobacteria	Alphaproteobacteria	Alphaproteobacteria	Alphaproteobacteria	Sphingomonadales	Sphingomonadales	Sphingomonadales	Sphingomonadaceae	Sphingomonadaceae	Sphingomonadaceae	Sphingomonas	Sphingomonas	Sphingomonas	Sphingomonas pituitosa	98.928	NR_114119.1	373
OTU44387	Bacteria	Actinobacteriota	Actinobacteria	Actinobacteria	Actinobacteria	Actinobacteria	Actinobacteria	Propionibacteriales	Actinomycetales	Propionibacteriales	Nocardioidaceae	Nocardioidaceae	Nocardioidaceae	Aeromicrobium	Aeromicrobium	Aeromicrobium	Aeromicrobium erythreum	100	NR_024846.1	373
OTU47538	Bacteria	Bacteroidota	Bacteroidetes	Bacteroidetes	Bacteroidia	Sphingobacteriia	Chitinophagia	Chitinophagales	Sphingobacteriales	Chitinophagales	Chitinophagaceae	Chitinophagaceae	Chitinophagaceae	Flavisolibacter	Flavisolibacter	Flavisolibacter	Flavisolibacter ginsengisoli	98.649	NR_041500.1	370
OTU4831	Bacteria	Bacteroidota	Bacteroidetes	Bacteroidetes	Bacteroidia	Sphingobacteriia	Chitinophagia	Chitinophagales	Sphingobacteriales	Chitinophagales	Chitinophagaceae	Chitinophagaceae	Chitinophagaceae	Flavisolibacter	Flavisolibacter	Flavisolibacter	Flavisolibacter ginsengisoli	98.378	NR_041500.1	370
OTU53427	Bacteria	Proteobacteria	Proteobacteria	Proteobacteria	Alphaproteobacteria	Alphaproteobacteria	Alphaproteobacteria	Rhizobiales	Rhizobiales	Rhizobiales	Rhizobiales		NA			Nordella	Nordella oligomobilis	95.989	NR_114615.1	374
OTU5369	Bacteria	Chloroflexi		Chloroflexi	Chloroflexia		Thermomicrobia	Thermomicrobiales		Sphaerobacterales	JG30KFCM45		Sphaerobacteraceae			Sphaerobacter	Sphaerobacter thermophilus	88.064	NR_074379.1	377
OTU5755	Bacteria	Planctomycetota	Planctomycetes	Planctomycetes	Planctomycetes	Planctomycetia	Planctomycetia	Isosphaerales	Planctomycetales	Planctomycetales	Isosphaeraceae	Planctomycetaceae	Isosphaeraceae	uncultured		Singulisphaera	Singulisphaera rosea	94.133	NR_116969.1	375
OTU5814	Bacteria	Acidobacteriota	Acidobacteria	Acidobacteria	Acidobacteriae	Acidobacteria_Gp3	Acidobacteriia	Solibacterales		Bryobacterales	Solibacteraceae		Bryobacteraceae	Candidatus		Paludibaculum	Paludibaculum fermentans	89.572	NR_134120.1	374
OTU61431	Bacteria	Bacteroidota	Bacteroidetes	Bacteroidetes	Bacteroidia	Sphingobacteriia	Chitinophagia	Chitinophagales	Sphingobacteriales	Chitinophagales	Chitinophagaceae	Chitinophagaceae	Chitinophagaceae	Niastella	Niastella	Niastella	Niastella gongjuensis	99.458	NR_137250.1	369
OTU61980	NA			NA			NA			NA			NA			NA	NA	NA	NA	NA
OTU68590	Bacteria	Bacteroidota	Bacteroidetes	Bacteroidetes	Bacteroidia	Sphingobacteriia	Chitinophagia	Chitinophagales	Sphingobacteriales	Chitinophagales	Chitinophagaceae	Chitinophagaceae	Chitinophagaceae	Parafilimonas	Parafilimonas	Parafilimonas	Parafilimonas terrae	99.458	NR_134123.1	369
OTU68662	Bacteria	Proteobacteria	Proteobacteria	Proteobacteria	Alphaproteobacteria	Alphaproteobacteria	Alphaproteobacteria	Sphingomonadales	Sphingomonadales	Sphingomonadales	Sphingomonadaceae	Sphingomonadaceae	Sphingomonadaceae	Sphingomonas	Sphingomonas	Sphingomonas	Sphingomonas mali	99.458	NR_113762.1	369
OTU73354	Bacteria	Proteobacteria	Proteobacteria	Proteobacteria	Alphaproteobacteria	Alphaproteobacteria	Alphaproteobacteria	Sphingomonadales	Sphingomonadales	Sphingomonadales	Sphingomonadaceae	Sphingomonadaceae	Sphingomonadaceae	Sphingobium	Sphingobium	Sphingobium	Sphingobium cloacae	99.732	NR_114135.1	373
OTU76456	Bacteria	Proteobacteria	Proteobacteria	Proteobacteria	Alphaproteobacteria	Alphaproteobacteria	Alphaproteobacteria	Rhizobiales	Rhizobiales	Rhizobiales	Rhizobiaceae	Rhizobiaceae	Rhizobiaceae	AllorhizobiumNeorhizobiumPararhizobiumRhizobium	Rhizobium	Rhizobium	Rhizobium etli	99.731	NR_074499.2	372
OTU7921	Bacteria	Proteobacteria	Proteobacteria	Proteobacteria	Gammaproteobacteria	Betaproteobacteria	Betaproteobacteria	Burkholderiales	Burkholderiales	Burkholderiales	Alcaligenaceae	Alcaligenaceae	Alcaligenaceae	Pigmentiphaga	Pigmentiphaga	Pigmentiphaga	Pigmentiphaga daeguensis	100	NR_044082.1	372
OTU92246	Bacteria	Proteobacteria	Proteobacteria	Proteobacteria	Alphaproteobacteria	Alphaproteobacteria	Alphaproteobacteria	Rhizobiales	Rhizobiales	Rhizobiales	Rhizobiaceae	Rhizobiaceae	Rhizobiaceae	AllorhizobiumNeorhizobiumPararhizobiumRhizobium	Rhizobium	Rhizobium	Rhizobium etli	99.731	NR_074499.2	372
OTU9285	Bacteria	Proteobacteria	Proteobacteria	Proteobacteria	Alphaproteobacteria	Alphaproteobacteria	Alphaproteobacteria	Caulobacterales	Caulobacterales	Caulobacterales	Caulobacteraceae	Caulobacteraceae	Caulobacteraceae	Phenylobacterium	Phenylobacterium	Phenylobacterium	Phenylobacterium muchangponense	98.925	NR_117783.1	372
OTU9526	Bacteria	Bacteroidota	Bacteroidetes	Bacteroidetes	Bacteroidia	Sphingobacteriia	Chitinophagia	Chitinophagales	Sphingobacteriales	Chitinophagales	Chitinophagaceae	Chitinophagaceae	Chitinophagaceae	Niastella		Niastella	Niastella hibisci	96.216	NR_153698.1	370
OTU9578	Bacteria	Proteobacteria	Proteobacteria	Proteobacteria	Alphaproteobacteria	Alphaproteobacteria	Alphaproteobacteria	Sphingomonadales	Sphingomonadales	Sphingomonadales	Sphingomonadaceae		Sphingomonadaceae	Novosphingobium		Novosphingobium	Novosphingobium colocasiae	99.464	NR_148591.1	373
OTU9747	Bacteria	Myxococcota	Proteobacteria	Proteobacteria	Polyangia	Deltaproteobacteria	Deltaproteobacteria	Polyangiales	Myxococcales	Myxococcales	Polyangiaceae		Labilitrichaceae	Pajaroellobacter		Labilithrix	Labilithrix luteola	94.208	NR_126182.1	259
OTU98683	Bacteria	Actinobacteriota	Actinobacteria	Actinobacteria	Thermoleophilia	Actinobacteria	Thermoleophilia	Solirubrobacterales	Solirubrobacterales	Solirubrobacterales	Solirubrobacteraceae		Conexibacteraceae	uncultured		Conexibacter	Conexibacter woesei	94.92	NR_074830.1	374
