## Supplementary material for "Identification of beneficial and detrimental bacteria that impact sorghum responses to drought using multi-scale and multi-system microbiome comparisons": Table S4

OTU	domain	phylum	phylum_blast	class	class_blast	order	order_blast	family	family_blast	genus	genus_blast	Identity %	species	Set	Direction	SubjectID	Alignment.Length	dry_weight_intercept	dry_weight_slope	dry_weight_stdError	dry_weight_pvalue	dry_weight_thresh	plant_height_intercept	plant_height_slope	plant_height_stdError	plant_height_pvalue	plant_height_thresh
OTU1313	Bacteria	Proteobacteria	Proteobacteria	Betaproteobacteria	Betaproteobacteria		NA		NA		Chitinivorax	94.253	Chitinivorax tropicus	RHZ	Positive	NR_108743.1	261	-19.00916105	586.2145025	258.6484931	0.023423697	0.681079672	-5.054785717	21.6355869	7.493317259	0.003885418	-0.040997698
OTU20869	Bacteria	Proteobacteria	Proteobacteria	Gammaproteobacteria	Gammaproteobacteria		Legionellales		Coxiellaceae		Coxiella	91.506	Coxiella burnetii	RHZ	Positive	NR_104916.1	259	-22.33162912	834.8785959	341.0396154	0.014363574	0.503351754	-3.461081632	23.39251469	11.89584068	0.049247246	-0.00516047
OTU16734	Bacteria	Verrucomicrobia	NA	Opitutae	NA	Opitutales	NA	Opitutaceae	NA	Opitutus	NA	96.154	NA	RHZ	Positive	NR_163646.1	260	-214.3004888	616.3280509	158.8145585	0.000104112	-0.3300996	-19.69068181	63.85440734	22.02969327	0.003748795	-0.28315931
OTU107574	Bacteria	Proteobacteria	Proteobacteria	Alphaproteobacteria	Alphaproteobacteria	Sphingomonadales	Sphingomonadales	Sphingomonadaceae	Sphingomonadaceae		Sphingosinicella	98.467	Sphingosinicella cucumeris	RHZ	Positive	NR_148326.1	261	-126.1203832	376.0628852	176.6626641	0.033278586	-0.282427018	-10.88754061	32.46422052	9.511439575	0.000642104	-0.282427018
OTU202293	Bacteria	Proteobacteria	Proteobacteria	Alphaproteobacteria	Alphaproteobacteria	Rhizobiales	Rhizobiales		NA		Nordella	94.574	Nordella oligomobilis	RHZ	Positive	NR_114615.1	258	-104.9101637	225.4501506	69.43960893	0.00116748	-0.434679713	-2.759718364	88.96974881	43.16781663	0.039301098	0.54015268
OTU30307	Bacteria	Proteobacteria	Proteobacteria	Deltaproteobacteria	Oligoflexia	Bdellovibrionales	Bacteriovoracales	Bacteriovoracaceae	Bacteriovoracaceae	Peredibacter	Peredibacter	97.674	Peredibacter starrii	RHZ	Positive	NR_024943.1	258	-34.79296424	806.4791566	253.6368966	0.001474478	0.12291514	-21.98720246	64.73542821	25.74984593	0.011936629	-0.334071995
OTU2388	Bacteria	Proteobacteria	Proteobacteria	Alphaproteobacteria	Alphaproteobacteria	Rhizobiales	Rhizobiales	Bradyrhizobiaceae	Bradyrhizobiaceae	Bradyrhizobium	Bradyrhizobium	99.228	Bradyrhizobium oligotrophicum	Soil	Positive	NR_102489.2	259	-22.62548025	481.2624362	203.1093998	0.017813409	0.723885206	-5.157864408	16.07686005	7.701548381	0.036844394	-0.208126952
OTU34816	Bacteria		Proteobacteria		Gammaproteobacteria		Pseudomonadales		Moraxellaceae		Acinetobacter	73.664	Acinetobacter piscicola	Soil	Positive	NR_159919.1	262	-194.5141351	502.5305527	236.6576727	0.033716226	-0.304182011	-6.965880757	17.99647057	6.220340315	0.00381381	-0.304182011
OTU60461	Bacteria	Proteobacteria	Proteobacteria	Alphaproteobacteria	Alphaproteobacteria	Rhizobiales	Rhizobiales	Methylobacteriaceae	Methylobacteriaceae	Microvirga	Microvirga	99.231	Microvirga ossetica	Soil	Positive	NR_156049.1	260	-57.26118599	485.0548304	151.4209203	0.001358368	0.26451308	-10.42694227	24.07111432	6.383611633	0.000162746	-0.412389185
OTU199265	Bacteria	Proteobacteria	Proteobacteria	Gammaproteobacteria	Gammaproteobacteria		Chromatiales		Ectothiorhodospiraceae		Ectothiorhodospira	90.769	Ectothiorhodospira mobilis	Soil	Positive	NR_125567.1	260	-35.98811265	531.5557862	233.4723744	0.022801784	0.490462695	-3.965627364	38.56138387	16.90750077	0.02256464	0.328790263
OTU44922	Bacteria		Proteobacteria		Deltaproteobacteria		Myxococcales		Nannocystaceae		Plesiocystis	78.992	Plesiocystis pacifica	Root	Negative	NR_024795.1	119	163.436643	-845.6756073	347.8216448	0.015042741	-0.180042202	17.73133581	-85.71731939	34.03080575	0.011775035	-0.195904945
OTU11030	Bacteria	Cyanobacteria	Cyanobacteria	Chloroplast	NA		Oscillatoriales	Chloroplast	NA	Streptophyta	Cephalothrix	86.364	Cephalothrix komarekiana	Root	Negative	NR_137273.1	264	79.73467437	-108.5024287	48.81297423	0.026227977	-0.71608206	10.28669522	-13.98821409	3.925500866	0.000366052	-0.716661558
OTU18048	Bacteria		Proteobacteria		Deltaproteobacteria		Myxococcales		Nannocystaceae		Plesiocystis	79.487	Plesiocystis pacifica	Root	Negative	NR_024795.1	117	34.46486112	-2000.116754	927.8583802	0.031112788	0.417300889	16.98849999	-42.36642867	17.40611911	0.01493315	-0.382882831
OTU18326	Bacteria	Nitrospirae	Nitrospirae	Nitrospira	Nitrospira	Nitrospirales	Nitrospirales	Nitrospiraceae	Nitrospiraceae	Nitrospira	Nitrospira	99.228	Nitrospira japonica	Root	Negative	NR_114396.1	259	171.1834306	-401.2257896	187.3942971	0.032267756	-0.377292659	3.354200328	-89.50412963	39.76118752	0.024382835	0.513101608
OTU109940	Bacteria		Proteobacteria		Deltaproteobacteria		Myxococcales		Nannocystaceae		Plesiocystis	78.992	Plesiocystis pacifica	Root	Negative	NR_024795.1	119	59.00884065	-263.3201993	125.2770582	0.035561791	-0.130709255	11.39917182	-34.22351969	14.70984313	0.019988018	-0.286105864
OTU27569	Bacteria		Proteobacteria		Deltaproteobacteria		Myxococcales		Nannocystaceae		Plesiocystis	78.814	Plesiocystis pacifica	Root	Negative	NR_024795.1	118	128.8977689	-395.9523312	142.6708557	0.00551533	-0.294675247	10.05950399	-30.90110936	12.26025887	0.011721195	-0.294675247
OTU28970	Bacteria	Proteobacteria	Proteobacteria	Alphaproteobacteria	Alphaproteobacteria	Rhizobiales	Rhizobiales		Xanthobacteraceae		Pseudolabrys	97.297	Pseudolabrys taiwanensis	Root	Negative	NR_043515.1	259	196.5871064	-302.5349823	111.7297881	0.00677435	-0.629097825	21.42594136	-32.97315328	16.65392271	0.047714417	-0.629097825
OTU58531	Bacteria	Bacteroidetes	Bacteroidetes	Sphingobacteriia	Chitinophagia	Sphingobacteriales	Chitinophagales	Chitinophagaceae	Chitinophagaceae		Pseudoflavitalea	94.981	Pseudoflavitalea rhizosphaerae	Root	Negative	NR_152044.1	259	153.3333237	-471.4235274	140.4341331	0.000788212	-0.305545397	26.52068044	-81.53787069	36.5239318	0.025585202	-0.305545397
OTU93808	Bacteria	Cyanobacteria	Cyanobacteria	Chloroplast	NA		Oscillatoriales	Chloroplast	Microcoleaceae	Streptophyta	Arthrospira	85.039	Arthrospira platensis	Root	Negative	NR_125711.1	254	140.3590119	-336.6102036	124.4600992	0.006839426	-0.3850023	13.38166528	-34.34089689	13.65989887	0.011937264	-0.353686956
OTU96823	Bacteria	Proteobacteria	Proteobacteria	Alphaproteobacteria	Alphaproteobacteria	Sphingomonadales	Sphingomonadales	Sphingomonadaceae	Sphingomonadaceae	Sphingomonas	Sphingomonas	95.385	Sphingomonas yunnanensis	Root	Negative	NR_043264.1	260	30.45057856	-225.2157211	87.89976409	0.0104015	0.540607251	3.38493566	-40.22007977	14.26455265	0.00480862	0.851239907
OTU30476	Bacteria	Proteobacteria	Proteobacteria	Gammaproteobacteria	Gammaproteobacteria	Pseudomonadales	Pseudomonadales	Pseudomonadaceae	Pseudomonadaceae	Pseudomonas	Pseudomonas	99.228	Pseudomonas lini	RHZ	Negative	NR_029042.2	259	15.81595098	-346.3864665	128.4677863	0.00701165	0.84799698	2.071199587	-13.05886366	4.070419755	0.001335523	0.171627392
OTU23821	Bacteria	Bacteroidetes	Bacteroidetes	Sphingobacteriia	Chitinophagia	Sphingobacteriales	Chitinophagales	Chitinophagaceae	Chitinophagaceae	Niastella	Niastella	99.73	Niastella hibisci	RHZ	Negative	NR_153698.1	370	270.0140857	-690.4901204	253.775198	0.006510974	-0.375203938	12.5845228	-47.20432931	22.62483932	0.036942947	-0.228999622
OTU37122	Bacteria	Actinobacteria	Actinobacteria	Actinobacteria	Actinobacteria	Actinomycetales	Micrococcales	Micrococcaceae	Micrococcaceae	Arthrobacter	Paenarthrobacter	98.467	Paenarthrobacter ureafaciens	RHZ	Negative	NR_029281.1	261	14.3679264	-40.14271046	19.22585613	0.03680195	0.244865081	8.217800479	-6.695479059	2.084183623	0.001315765	-1.200700744
OTU48333	Bacteria	Verrucomicrobia	Proteobacteria	Subdivision3	Gammaproteobacteria		Acidiferrobacterales		Acidiferrobacteraceae	Subdivision3_genera_incertae_sedis	Sulfurifustis	83.077	Sulfurifustis variabilis	RHZ	Negative	NR_137347.1	260	67.75760392	-87.13759188	38.12824111	0.022290445	-0.744536403	9.005620662	-11.58140271	4.770497933	0.015194337	-0.744536403
OTU49515	Bacteria	Proteobacteria	Proteobacteria	Betaproteobacteria	Betaproteobacteria	Burkholderiales	Burkholderiales	Oxalobacteraceae	Oxalobacteraceae		Noviherbaspirillum	99.614	Noviherbaspirillum agri	RHZ	Negative	NR_156921.1	259	136.6563037	-274.2209248	44.99700729	1.10E-09	-0.451783656	8.232620772	-21.42917925	8.754211938	0.01437032	-0.318590281
OTU67490	Bacteria	Acidobacteria	Acidobacteria	Acidobacteria_Gp6	Vicinamibacteria		NA		Vicinamibacteraceae	Gp6	Vicinamibacter	91.571	Vicinamibacter silvestris	RHZ	Negative	NR_151905.1	261	103.0549659	-157.6539602	62.12966734	0.011164773	-0.608343754	8.52415325	-16.50604597	6.615839927	0.01259826	-0.448775577
OTU73386	Bacteria	Proteobacteria	Proteobacteria	Gammaproteobacteria	Gammaproteobacteria	Xanthomonadales	Nevskiales	Sinobacteraceae	Sinobacteraceae	Steroidobacter	Steroidobacter	96.124	Steroidobacter agariperforans	RHZ	Negative	NR_134189.1	258	14.12942964	-88.20785654	41.57949097	0.033885882	0.333983469	6.946362097	-9.713334441	4.863973957	0.045825664	-0.658941547
OTU74567	Bacteria	Firmicutes	Firmicutes	Bacilli	Bacilli	Bacillales	Bacillales	Paenibacillaceae_1	Paenibacillaceae	Paenibacillus	Paenibacillus	98.456	Paenibacillus xanthanilyticus	RHZ	Negative	NR_159286.1	259	25.09815353	-435.5046177	134.1422854	0.001167977	0.348869302	3.367436546	-73.47105509	32.44722652	0.023554154	0.443241611
OTU74612	Bacteria	Proteobacteria	Proteobacteria	Alphaproteobacteria	Alphaproteobacteria		Rhodospirillales		Geminicoccaceae		Arboricoccus	93.846	Arboricoccus pini	RHZ	Negative	NR_157671.1	260	93.1885043	-236.7372216	113.8522451	0.037586358	-0.321885712	15.04234057	-41.49202388	7.548294821	3.87E-08	-0.279380944
OTU96746	Bacteria	Actinobacteria	Actinobacteria	Actinobacteria	Actinobacteria	Actinomycetales	Propionibacteriales	Nocardioidaceae	Nocardioidaceae		Marmoricola	98.45	Marmoricola terrae	RHZ	Negative	NR_135876.1	258	18.55148919	-240.3196602	116.2401333	0.038692584	0.650775291	0.877320638	-15.43464515	6.532819023	0.018145694	0.800835696
OTU2849	Bacteria	Proteobacteria	Proteobacteria	Alphaproteobacteria	Alphaproteobacteria		Rhodospirillales		Geminicoccaceae		Arboricoccus	90.805	Arboricoccus pini	Soil	Negative	NR_157671.1	261	18.4220885	-501.7508655	224.0385643	0.025118615	0.430401358	5.90772936	-25.93472434	8.717424129	0.002929461	-0.102749234
OTU5041	Bacteria		Proteobacteria		Gammaproteobacteria		Cellvibrionales		Cellvibrionaceae		Cellvibrio	83.969	Cellvibrio gandavensis	Soil	Negative	NR_025419.1	262	149.0182528	-422.0787762	183.1224706	0.021172238	-0.320151735	7.206816037	-34.02860191	15.0990219	0.024215313	-0.143217042
OTU10313	Bacteria	Proteobacteria	Proteobacteria	Deltaproteobacteria	Deltaproteobacteria	Myxococcales	Myxococcales		Polyangiaceae		Chondromyces	90.734	Chondromyces lanuginosus	Soil	Negative	NR_025345.1	259	63.18748286	-122.9441857	49.38479652	0.012791756	-0.439137697	7.358651842	-10.50038374	3.938638729	0.007676126	-0.669915615
OTU18206	Bacteria	Planctomycetes	Planctomycetes	Planctomycetia	Planctomycetia	Planctomycetales	Planctomycetales	Planctomycetaceae	Planctomycetaceae	Thermogutta	Thermogutta	90.076	Thermogutta terrifontis	Soil	Negative	NR_134826.1	262	123.035649	-172.3163879	46.38065934	0.000202992	-0.689883993	9.066203826	-12.69758406	5.061670807	0.012121901	-0.689883993
OTU21520	Bacteria		Proteobacteria		Gammaproteobacteria		Chromatiales		Chromatiaceae		Thiohalocapsa	86.538	Thiohalocapsa marina	Soil	Negative	NR_115047.1	260	101.109099	-173.5813736	87.00857478	0.046043799	-0.549186327	8.095389796	-13.89794682	5.875720928	0.018014609	-0.549186327
OTU24533	Bacteria		Planctomycetes		Planctomycetia		Planctomycetales		Isosphaeraceae		Paludisphaera	80.755	Paludisphaera borealis	Soil	Negative	NR_148747.1	265	158.4039032	-307.2443482	116.3713993	0.00828559	-0.502735624	9.99477287	-19.38612253	7.67677736	0.011560142	-0.502735624
OTU150614	Bacteria	Actinobacteria	Actinobacteria	Actinobacteria	Thermoleophilia	Solirubrobacterales	Solirubrobacterales	Solirubrobacteraceae	Solirubrobacteraceae	Solirubrobacter	Solirubrobacter	98.069	Solirubrobacter taibaiensis	Soil	Negative	NR_134176.1	259	143.4512561	-252.4182143	109.8850355	0.021612391	-0.551890905	9.335709471	-16.42720445	6.915066421	0.017522005	-0.551890905
OTU28845	Bacteria	Actinobacteria	Actinobacteria		Thermoleophilia		Solirubrobacterales		Conexibacteraceae		Conexibacter	92.692	Conexibacter arvalis	Soil	Negative	NR_113264.1	260	123.748878	-172.5063684	62.82877047	0.006038953	-0.682562721	7.953817926	-15.15902991	5.848732149	0.009546169	-0.438797334
OTU31924	Bacteria	Proteobacteria	Proteobacteria	Alphaproteobacteria	Alphaproteobacteria	Sphingomonadales	Sphingomonadales	Sphingomonadaceae	Sphingomonadaceae		Rhizorhabdus	98.456	Rhizorhabdus argentea	Soil	Negative	NR_133845.1	259	136.4413112	-414.8561606	138.9556378	0.002830878	-0.299101651	2.872498563	-274.5509793	133.8910184	0.040310243	0.534520625
OTU40310	Bacteria	Proteobacteria	Proteobacteria	Alphaproteobacteria	Alphaproteobacteria	Rickettsiales	Rickettsiales	Rickettsiaceae	Rickettsiaceae	Rickettsia	Rickettsia	97.683	Rickettsia conorii	Soil	Negative	NR_074480.2	259	182.9913371	-183.0914985	73.10788368	0.012265873	-0.977806732	11.82231254	-11.82878356	3.654847309	0.001210203	-0.977806732
OTU42036	Bacteria	Proteobacteria	Proteobacteria	Alphaproteobacteria	Alphaproteobacteria	Rhodospirillales	Rhodospirillales		Rhodospirillaceae		Nitrospirillum	93.077	Nitrospirillum amazonense	Soil	Negative	NR_104981.1	260	110.8318025	-177.0246301	88.45491676	0.045360307	-0.608708798	8.10943024	-11.50380826	5.827063157	0.048358612	-0.698075703
OTU48293	Bacteria	Proteobacteria	Proteobacteria	Deltaproteobacteria	Deltaproteobacteria	Myxococcales	Myxococcales		Kofleriaceae		Kofleria	91.221	Kofleria flava	Soil	Negative	NR_041981.1	262	113.7934814	-358.942175	117.2869286	0.002210588	-0.258540611	8.431691957	-33.10636446	11.17364488	0.00304758	-0.167506871
OTU72905	Bacteria	Chloroflexi	Chloroflexi		Caldilineae		Caldilineales		Caldilineaceae		Litorilinea	91.603	Litorilinea aerophila	Soil	Negative	NR_132330.1	262	35.09444632	-322.0441563	150.2245246	0.032052747	0.347885766	3.240427287	-34.41124319	12.92717885	0.007769407	0.419802225
OTU77132	Bacteria	Proteobacteria	Proteobacteria	Alphaproteobacteria	Alphaproteobacteria	Sphingomonadales	Sphingomonadales	Sphingomonadaceae	Sphingomonadaceae		Sphingosinicella	97.674	Sphingosinicella cucumeris	Soil	Negative	NR_148326.1	258	63.40481353	-222.0629279	84.44860826	0.008549471	-0.079390381	1.814654177	-11.00965938	4.287237202	0.01022848	0.270329238
OTU89140	Bacteria		Chloroflexi		Thermomicrobia		Sphaerobacterales		Sphaerobacteraceae		Sphaerobacter	86.312	Sphaerobacter thermophilus	Soil	Negative	NR_074379.1	263	37.1264137	-380.5895234	172.3380459	0.027217136	0.064442425	3.739069917	-31.1098893	11.44278632	0.006553234	0.015364277
OTU160369	Bacteria	Acidobacteria	Firmicutes	Acidobacteria_Gp5	Clostridia		Clostridiales		Clostridiaceae	Gp5	Caloramator	88.077	Caloramator proteoclasticus	Soil	Negative	NR_026265.1	260	165.0002775	-294.6565571	143.6100421	0.040190814	-0.537007933	14.12333999	-25.22138022	11.89717916	0.034010579	-0.537007933
OTU160954	Bacteria	Proteobacteria	Proteobacteria	Alphaproteobacteria	Alphaproteobacteria	Rhodospirillales	Rhodospirillales	Rhodospirillaceae	Rhodospirillaceae	Skermanella	Skermanella	96.911	Skermanella aerolata	Soil	Negative	NR_043929.1	259	30.49534784	-4366.715801	2139.09785	0.041212874	0.465682929	3.125825132	-114.4176164	50.74077658	0.024136836	0.330235387
OTU190323	Bacteria	Bacteroidetes	Bacteroidetes	Sphingobacteriia	Chitinophagia	Sphingobacteriales	Chitinophagales	Chitinophagaceae	Chitinophagaceae		Flavitalea	95.769	Flavitalea antarctica	Soil	Negative	NR_157626.1	260	185.0118944	-339.1369895	169.5537566	0.045481495	-0.509840111	15.82774065	-29.01312012	12.87239534	0.024202321	-0.509840111
